# A chromatin relay from AIRE to ETS transcription factors sustains peripheral antigen expression in the thymic mimetic cells to ensure central tolerance

**DOI:** 10.64898/2026.02.03.703355

**Authors:** Kenta Horie, Takahisa Miyao, Yuko Yamagata, Yuki Takakura, Fuyoko Suzuki, Naho Hagiwara, Rin Endo, Maki Miyauchi, Hiroto Ishii, Wataru Muramatsu, Yuki Goda, Tatsuya Ishikawa, Jun-ichiro Inoue, Nobuaki Yoshida, Noritaka Yamaguchi, Georg A. Hollander, Eiryo Kawakami, Shigeo Murata, Nobuko Akiyama, Taishin Akiyama

## Abstract

Medullary thymic epithelial cells (mTECs) establish central tolerance by expressing a diverse repertoire of peripheral tissue-specific antigens (TSAs). This diversity is regulated not only by the transcriptional regulator AIRE, but also by lineage-defining factors in tissue-mimetic, AIRE-negative descendants of Aire⁺ mTECs (post-Aire mimetic TECs). However, whether and how prior AIRE activity contributes to TSA expression in post-AIRE mimetic TECs remains unclear. Here, we identify the ETS transcription factors, EHF and ELF3, as key regulators that sustain AIRE-primed gene expression in these cells. EHF and ELF3 preferentially bind distal genomic regions which are rendered accessible in advance by AIRE. Combined loss of EHF and ELF3 disrupts expression of AIRE-regulated genes expressed in mimetic TECs, leading to tissue-selective autoimmunity. Our findings reveal a relay mechanism in which AIRE primes chromatin for ETS factors to maintain TSA expression in post-AIRE mimetic TECs, thereby safeguarding self-tolerance.
