## Supplementary material for "A chromatin relay from AIRE to ETS transcription factors sustains peripheral antigen expression in the thymic mimetic cells to ensure central tolerance": Table 1

### Sheet: Table_1-1
AIGs	APGs	Other ARGs
1520401A03Rik	0610005C13Rik	1110017D15Rik
1600010M07Rik	0610040J01Rik	1190007I07Rik
1700012B09Rik	1700001C02Rik	1500015L24Rik
1700029F12Rik	1700001L19Rik	1600014C10Rik
1700063D05Rik	1700007K13Rik	1700012B09Rik
1700064H15Rik	1700016C15Rik	1700016D06Rik
1700100L14Rik	1700016F12Rik	1700028J19Rik
1700125H20Rik	1700094D03Rik	1700028P14Rik
1810065E05Rik	1810044K17Rik	1700097N02Rik
2300002M23Rik	2010003K11Rik	1700119H24Rik
2610028E06Rik	2010300C02Rik	1810034E14Rik
4930500L23Rik	2200002D01Rik	1810053B23Rik
4930517O19Rik	2410004P03Rik	1810064F22Rik
5430419D17Rik	2610028H24Rik	2310002F09Rik
6330411D24Rik	2610035D17Rik	2310046K23Rik
9530053A07Rik	2610307P16Rik	2410002F23Rik
a	2610318M16Rik	2610001J05Rik
A2m	2610507B11Rik	2610020C07Rik
A530088E08Rik	2700054A10Rik	2610027K06Rik
A630076J17Rik	2900026A02Rik	2610037D02Rik
A930003A15Rik	4833427G06Rik	2610507B11Rik
Abca14	4930415O20Rik	2700081O15Rik
AC168977.1	4930422I22Rik	2810410L24Rik
Acrv1	4930539E08Rik	2900052N01Rik
Acsl6	4930556J24Rik	2900097C17Rik
Actg2	4930599N23Rik	3110082I17Rik
Actr3b	4933412E12Rik	4732471J01Rik
Adamts12	6820408C15Rik	4921511C10Rik
Adarb1	9130008F23Rik	4930415O20Rik
Add2	9330162012Rik	4930422I22Rik
Adgre1	9930111J21Rik2	4930447F24Rik
Adh7	A2ml1	4930467D21Rik
Aff3	A330040F15Rik	4930469K13Rik
Agxt	A330049N07Rik	4930500H12Rik
Aipl1	Aadac	4930593A02Rik
Aire	Abca1	4931406P16Rik
Ak8	Abca13	4932422M17Rik
Akr1c18	Abca2	4933404O12Rik
Aldh1a2	Abcb10	4933412E12Rik
Alox12b	Abcc3	4933440M02Rik
Alpl	Abhd17c	5730435O14Rik
Alppl2	Abhd2	5730522E02Rik
Amelx	Abi2	9130015A21Rik
Amtn	Abo	9130204K15Rik
Ang4	Abr	9330136K24Rik
Angpt2	AC149090.1	9330162012Rik
Angptl7	Acaa2	9530053A07Rik
Anks1b	Ace2	A230057D06Rik
Ano4	Ackr4	A230059L01Rik
Aox3	Acly	A330040F15Rik
Apcdd1	Acnat1	A330049N07Rik
Apod	Acot2	A630076J17Rik
Apol7c	Acox1	A730063M14Rik
Aqp1	Acpp	A930001M01Rik
Arhgap15	Acsf2	A930037H05Rik
Arhgap22	Acsl4	Aacs
Armcx4	Acss1	Aak1
Arpp21	Actn4	Abat
Asb4	Acvr1b	Abcb4
Asic2	Acvr2a	Abcb9
Asic5	Acvr2b	Abcd3
Aspn	Adam15	Abcd4
Astn2	Adam28	Abi2
Asz1	Adamts17	Abl1
Atp2a1	Adcy2	Abl2
B230312C02Rik	Adcy3	Ablim2
B4galnt4	Adcy5	Ablim3
Barx1	Adcy6	Abr
BC048679	Adcy9	Abtb2
Bcan	Adgrf4	AC109619.1
Bdh2	Adgrg1	AC163638.2
Bglap	Adgrg2	Acaca
Bglap2	Adgrg6	Ace
Bgn	Adgrl2	Ackr4
Bhlhe23	Adgrl3	Acnat1
Bpifb2	Adh1	Acod1
Bpifb3	Adh6a	Acot7
Bpifb4	Adnp	Acp4
Bpifb5	Adora2b	Acp5
Bpifb6	Adra2a	Acsbg1
Brinp2	Adrb1	Acsl6
Bves	Afap1	Acss1
C1qa	Afap1l2	Acta2
C1qb	Aff1	Actr1b
C1qc	Agap1	Acvr1
C1qtnf3	Agmat	Acvr2b
Cabp2	Agmo	Acy3
Cacna2d3	Agr2	Adam2
Cacng4	Agrn	Adamts1
Calb2	Agt	Adamts10
Calcr	Ahdc1	Adamts20
Caly	Ahnak	Adamts3
Capn13	Ahr	Adamts6
Capn8	AI463170	Adap2
Capn9	AI646519	Adcy5
Car1	AI661453	Adcy7
Car10	Aig1	Adgra3
Car3	Ajuba	Adgrb1
Cartpt	Ak7	Adgrf3
Catsper4	Akap13	Adgrg6
Catsperb	Aldh2	Adgrl1
Cav1	Aldh3a2	Adgrl3
Cblif	Aldh3b2	Adgrv1
Ccdc42	Alg13	Adi1
Cck	Alox5ap	Adig
Ccl1	Amer1	Adk
Ccl17	Amotl2	Adnp
Ccl27a	Amt	Adssl1
Ccnb2	Ang	Aebp1
Cd207	Ankrd22	Aff2
Cd7	Ankrd23	Aff3
Cd79a	Ankrd44	Agbl4
Cdca7	Ankrd55	Ago1
Cdk15	Ankrd6	Agrp
Cdx2	Ankrd65	Agt
Ceacam15	Ankub1	Agxt
Ceacam9	Ano10	Ahcy
Cel	Ano6	AI646519
Cela3b	Ano7	AI662270
Ces1e	Ano9	Aifm3
Ces1f	Antxr1	Ak1
Ces1g	Anxa1	Ak3
Ces1h	Anxa13	Akap1
Cfap46	Anxa8	Akr1b3
Chit1	Anxa9	Akr1b8
Chrna1	Aox4	Akr1c21
Chsy3	Ap1b1	Akt2
Cilp	Ap1s3	Alb
Clcnka	Ap2a2	Aldh18a1
Clcnkb	Apoa1	Aldh1a1
Clec12a	Apoa4	Aldh1a2
Clec1b	Apobr	Aldh1l1
Clec3b	Apoc1	Aldh3a1
Clec4f	Apoc2	Aldh3a2
Clps	Apoc3	Alg13
Cma1	Apoe	Alox12b
Cnmd	Aqp4	Alox5ap
Cntn4	Aqp5	Alox8
Cntn5	Areg	Aloxe3
Cntnap3	Arhgap12	Alpi
Coil	Arhgap23	Alpk2
Col12a1	Arhgap24	Ambp
Col13a1	Arhgap26	Amelx
Col1a1	Arhgap27	Amer1
Col22a1	Arhgap35	Amfr
Col23a1	Arhgef10	Amotl1
Col27a1	Arhgef37	Ampd2
Col6a4	Arhgef38	Ankfn1
Col6a5	Arid1a	Ankfy1
Col9a1	Arid2	Ankmy1
Cpne5	Armc4	Ankrd10
Cpne6	Arsi	Ankrd13a
Cps1	Asah2	Ankrd28
Cpz	Ascl2	Ankrd44
Crabp1	Aspg	Anks1
Crispld2	Asph	Ano10
Crmp1	Atf3	Ano3
Cryaa	Atox1	Ano4
Cryba4	Atp10a	Ano7
Crybb1	Atp10b	Antxrl
Crybb2	Atp11b	Aox2
Csdc2	Atp13a4	Aox4
Csf1r	Atp1a1	Ap1b1
Csmd3	Atp2a2	Apaf1
Csn1s1	Atp2a3	Apbb1
Csn1s2a	Atp6v0a2	Apbb2
Csrp3	Atp6v1c2	Apcdd1
Cst10	Atp8a1	Apoa2
Cst8	Atp8b1	Apobec2
Cst9	Atxn7l3	Apoc4
Cth	Avil	Apol9b
Cux2	B4galt1	Aqp1
Cx3cr1	B4galt4	Aqp7
Cym	B4galt5	Arel1
Cyp11a1	B4galt6	Arf3
Cyp1a2	B930095G15Rik	Arhgap15
Cyth4	Bace2	Arhgap22
Cytl1	Bag2	Arhgap28
D430041D05Rik	Bahd1	Arhgap39
Daam2	Baiap2l1	Arhgdig
Dcbld2	Barx2	Arhgef10
Dclk3	Bbof1	Arhgef10l
Dcpp1	Bbox1	Arhgef12
Dcpp2	BC005537	Arhgef19
Defb19	BC051019	Arhgef26
Defb23	Bcar1	Arhgef4
Defb25	Bcl11a	Arid1b
Defb28	Bcl2a1a	Arid2
Defb4	Bcl2a1b	Arih2
Defb45	Bcl2l15	Armc2
Defb5	Bcl6	Armc9
Dgkg	Bcl9l	Armh3
Dhrs2	Bend7	Arsi
Diaph3	Bfsp2	Arvcf
Dkk1	Bglap3	Asap3
Dkk2	Bicc1	Ascc2
Dkkl1	Bicd2	Ascl2
Dlc1	Bmp2	Asrgl1
Dlgap2	Bmpr1b	Ass1
Dlk1	Bmx	Astn2
Dlx3	Boc	Asxl1
Dnah2	Bpgm	Atg9a
Dnajc5b	Bpifa1	Atoh8
Dntt	Btbd16	Atp11c
Dock3	Btg1	Atp12a
Dppa1	Btg2	Atp13a1
Dppa5a	C1galt1	Atp13a2
Dpys	C1ra	Atp13a3
Dpysl5	C1s1	Atp5k
Dtl	C2cd5	Atp5md
Dysf	C4bp	Avil
E330034G19Rik	CAAA01077340.1	Avp
Ebf2	Cacna1c	Axin1
Eda	Cacnb1	AY761184
Eef1akmt3	Cadm4	B4galnt1
Efcab6	Cadps2	B4galt4
Egfem1	Cald1	B4galt5
Ehd3	Calm2	Bahcc1
Elavl3	Calm4	Baiap2
Elfn2	Camk1d	Bambi
Elobl	Camk2d	BC005537
Epx	Camk2n1	BC017158
Erbb4	Camsap3	BC034090
Erp27	Capn5	Bcam
Etv4	Car12	Bcar3
Fabp3	Car2	Bcas1
Fabp6	Car8	Bcas3
Fam131c	Card10	Bcas3os1
Fam162b	Carhsp1	Bcl2l11
Fancd2	Caskin2	Bcl2l13
Far2os1	Casp12	Bcl7a
Fcer2a	Cav2	Bco1
Fcna	Cbarp	Bcr
Fgb	Cbl	Bend7
Fgf3	Cblb	Bfsp1
Fgf4	Cbx6	Bgn
Fgg	Cc2d1a	Bhlhe40
Fgl2	Ccdc146	Bid
Fn1	Ccdc153	Birc5
Fndc5	Ccdc39	Bloc1s1
Foxf1	Ccdc40	Bmp8a
Fxyd1	Ccdc6	Bmpr2
Gabbr2	Ccdc74a	Bnc2
Gabrg3	Ccdc78	Bpifa5
Gad1	Ccdc85c	Bpifb1
Gal	Ccl11	Bpifb4
Galnt16	Ccl2	Brd1
Galntl6	Ccl20	Brd3
Gap43	Ccl21a	Brd9
Garnl3	Ccl6	Brinp2
Gast	Ccl9	Brip1
Gatm	Ccn3	Brpf3
Gfra3	Ccno	Btbd19
Ggt1	Ccp110	Btbd9
Ghrh	Ccr1	Bves
Ghrhr	Ccr2	Bzw2
Gip	Ccr5	C030013C21Rik
Gja1	Cd101	C1qtnf1
Gkn1	Cd14	C2cd5
Glod5	Cd24a	Cacna1a
Glp2r	Cd300lf	Cacna1c
Glra1	Cd44	Cacna1h
Gm10354	Cd55	Cacnb3
Gm10639	Cdc20b	Cadm4
Gm11033	Cdc25a	Cadps2
Gm11184	Cdc42bpa	Calb1
Gm11639	Cdc42bpg	Camkk2
Gm12239	Cdc42ep1	Camp
Gm12248	Cdc42ep5	Capn11
Gm12648	Cdh1	Capn9
Gm13010	Cdh2	Caprin2
Gm13539	Cdhr2	Car13
Gm13919	Cdhr3	Car2
Gm14066	Cdhr5	Car4
Gm14161	Cdkl4	Car5a
Gm14164	Cdr2	Car6
Gm15353	Cds1	Card10
Gm15581	Cdyl	Carhsp1
Gm16553	Ceacam1	Carmil1
Gm17056	Ceacam20	Casc1
Gm17231	Cebpa	Casp2
Gm17416	Celf3	Cav1
Gm19299	Celsr2	Ccdc125
Gm20611	Cenpb	Ccdc137
Gm21083	Cep170b	Ccdc141
Gm21149	Cers6	Ccdc148
Gm21190	Ces1b	Ccdc162
Gm21847	Ces2a	Ccdc171
Gm27169	Ces2e	Ccdc180
Gm28153	Ces2f	Ccdc30
Gm29018	Cfap206	Ccdc65
Gm29865	Cfap43	Ccdc69
Gm30551	Cfap44	Ccdc80
Gm30613	Cfap45	Ccdc81
Gm31522	Cfap52	Ccdc85a
Gm32509	Cfap54	Ccer2
Gm32647	Cfap57	Ccl22
Gm33906	Cfap69	Ccl27a
Gm3455	Cfap70	Ccl5
Gm35248	Cfp	Ccl8
Gm3764	Cftr	Ccn3
Gm37640	Cgn	Ccnb3
Gm37982	Cgref1	Ccne1
Gm39090	Chat	Ccne2
Gm39556	Chdh	Ccrl2
Gm43154	Chn2	Cd109
Gm44613	Chrdl1	Cd151
Gm44752	Chst9	Cd164l2
Gm44756	Cipc	Cd1d1
Gm46332	Cited4	Cd247
Gm48395	Clca1	Cd27
Gm48510	Clca2	Cd274
Gm48522	Clca3a1	Cd300lf
Gm48855	Clca4b	Cd302
Gm49164	Cldn1	Cd34
Gm49171	Cldn2	Cd3d
Gm4926	Clec2g	Cd3e
Gm50255	Clic3	Cd3g
Gm53	Clic6	Cd79a
Gm5441	Clmn	Cd8a
Gm7271	Cln6	Cd8b1
Gmnc	Cln8	Cdc23
Gng7	Clstn1	Cdc42ep1
Gpc3	Clu	Cdc7
Gpc5	Cluh	Cdca7
Gpr158	Cmtm4	Cdh15
Gpr179	Cmtm8	Cdh2
Gpr50	Cnfn	Cdh6
Gprc5d	Cnksr3	Cdk16
Gpx6	Cobl	Cdk17
Grifin	Cobll1	Cdk18
Grik3	Col4a4	Cdk20
Grm4	Col4a5	Cdk2ap1
Grp	Col6a1	Cdkl5
Gsdma2	Col6a2	Cdr2l
Gsdmc2	Coro1c	Ceacam16
Gsdmc3	Coro2b	Cela1
Gsdmc4	Cotl1	Cela2a
Gsdme	Cpe	Celf1
Gstm1	Cpeb2	Cemip2
Gstm3	Cpeb3	Cenpm
Gstm7	Cplx2	Cenpp
Gstt4	Cpm	Cenps
Gtsf1	Crabp2	Cep128
Gucy2d	Crct1	Cep76
Gucy2g	Creb3l3	Cep85l
Gulo	Crim1	Cep89
Gys2	Crip1	Ces1a
Gzmb	Crocc2	Cfap300
Gzmc	Crybg2	Cfap46
Gzmf	Crygn	Cfap53
H2-M10.5	Csta1	Cfap65
H2-Q1	Csta2	Cfap97d2
Hand1	Ctdsp2	Ch25h
Hba-a1	Ctnnb1	Chadl
Hba-a2	Ctnnd1	Chat
Hba-x	Ctsd	Chd4
Hbb-bs	Ctsl	Chek2
Hbb-bt	Cttn	Chga
Hbb-y	Cttnbp2	Chic1
Hecw2	Ctxn1	Chrdl1
Hemgn	Cux1	Chrm3
Hmcn2	Cx3cl1	Chst9
Hmgb4	Cxadr	Cidea
Hmgcs2	Cxcl17	Cidec
Hoxb13	Cxcl3	Cit
Hoxb9	Cxcl5	Cited1
Hpca	Cyp2a5	Cited4
Hpd	Cyp2b19	Ckap2l
Hrh1	Cyp2d12	Clasrp
Hs3st4	Cyp2f2	Cldn10
Hsd17b3	Cyp2g1	Cldn12
Htra3	Cyp2j6	Clec12a
Idi2	Cyp2s1	Clps
Ido1	Cyp39a1	Cma1
Ido2	Cyp3a13	Cmpk2
Igfbp6	Cyp4f15	Cmtm8
Igfbpl1	Cyp4v3	Cmtr1
Igfn1	Cysrt1	Cnnm3
Ighv1-77	D430036J16Rik	Cnot3
Iglon5	Dab2ip	Col13a1
Il17b	Dach1	Col15a1
Il1rapl2	Dapk1	Col18a1
Il5	Dapl1	Col20a1
Insc	Dbi	Col27a1
Insyn1	Dcbld1	Col4a4
Irx4	Dclk1	Col5a3
Islr2	Dcun1d3	Col7a1
Itga7	Ddhd1	Comp
Itgad	Ddi2	Coro2b
Itih3	Ddo	Cox20
Itih4	Ddr1	Cox7a1
Izumo1r	Ddx58	Cpeb3
Jakmip1	Ddx60	Cpox
Jam3	Def8	Cradd
Jchain	Degs2	Cramp1l
Jph4	Dennd1a	Creb3l1
Kcnd2	Dennd5b	Creb5
Kcnh3	Depp1	Crhr1
Kcnip4	Deptor	Crispld2
Kcnj12	Desi1	Cryba2
Kcnmb2	Deup1	Cryba4
Kcnq5	Dgat1	Crybb3
Kdm2b	Dgat2	Crybg1
Kif26b	Dgka	Csdc2
Kif5a	Dgki	Cse1l
Klk12	Dgkq	Csf1r
Klk1b22	Dgkz	Csf2
Klk1b3	Dhcr7	Csgalnact1
Klk1b9	Dhrs3	Csmd1
Klk5	Dip2a	Csrnp1
Kng1	Dipk2a	Cst8
Kng2	Dleu2	Cst9
Kpna7	Dmkn	Cstdc5
Krt12	Dnah10	Cstf2t
Krt13	Dnah12	Ctdspl
Krt24	Dnah3	Ctif
Krt71	Dnah5	Ctps
Krt72	Dnah6	Ctrb1
Krt73	Dnah7a	Ctsk
Krt76	Dnaja4	Ctsl
Krt9	Dnajb13	Cx3cr1
Lat	Dnali1	Cxcl1
Lat2	Dnmbp	Cxcl12
Lce3b	Dock11	Cxcl14
Lce3d	Dpp6	Cyb561
Lck	Dsc2	Cyp2ab1
Lcn10	Dsc3	Cyp39a1
Lcn11	Dsp	Cyp4f18
Lcn3	Dstn	Cyp4f39
Lcn6	Dstyk	Cyth4
Lcn8	Dtnb	D030025P21Rik
Ldhc	Dtnbos	D1Ertd622e
Lefty2	Dtx3l	D430041D05Rik
Lhx1os	Duox2	D630003M21Rik
Lims2	Dusp1	D930016D06Rik
Lin28b	Dusp18	Dao
Lipg	Dusp5	Dapk1
Lman1l	Dusp6	Daw1
Lockd	Dusp7	Dcbld2
Loxl1	Dynlrb2	Dcdc2a
Lrcol1	Dynlt1a	Dck
Lrp11	E130308A19Rik	Dclk1
Lrp2	Ear1	Dclk2
Lrp8os2	Ece1	Dcpp2
Lrrc27	Ecm1	Dcpp3
Lrrtm4	Eef2k	Ddah1
Ly6c2	Efcab5	Ddx11
Ly6f	Efhb	Ddx19b
Ly6g	Efna3	Ddx31
Ly6g5c	Efnb2	Defa21
Ly6g6g	Egfr	Defa24
Ly6h	Egr1	Defb3
Ly86	Egr2	Defb4
Mad1l1	Egr3	Defb6
Mal	Ehbp1	Dennd1b
March11	Ehd4	Dennd3
Marco	Ehhadh	Dennd5a
Mat1a	Eif2ak2	Dgcr2
Matn1	Eif4g3	Dgkb
Mbl2	Elmo1	Dgkd
Me3	Elmod1	Dgki
Mfap4	Elmsan1	Dhrs2
Mgat4c	Elovl4	Dhx15
Mgl2	Elovl6	Dip2c
Miat	Emc1	Disp1
Mir155hg	Emp2	Dkk1
Mir670hg	Endou	Dkkl1
Mmp9	Engase	Dlc1
Mmrn1	Enpp3	Dlec1
Mogat2	Entpd3	Dll4
Mpo	Entpd5	Dlx3
Mpz	Entpd8	Dna2
Mro	Epb41l1	Dnah5
Mroh4	Epha1	Dnah7b
Mroh7	Epha4	Dnah7c
Mrvi1	Epha7	Dnah8
Ms4a3	Ephb6	Dnaic1
Ms4a6d	Ephx1	Dnajc5b
Msh4	Ephx3	Dner
Msh5	Epn3	Dnmt3b
Msx1	Eppk1	Dock1
Mt3	Eps8l3	Dock11
Mt4	Erbb3	Dock4
Mucl1	Erf	Dot1l
Mup4	Erich2	Dpf3
Mustn1	Erich3	Dppa5a
Mybl2	Erlin1	Dpy19l3
Mybpc3	Ermp1	Dpysl2
Myh13	Ern1	Dpysl3
Myh3	Errfi1	Dram1
Myl10	Esrra	Drc1
Myl2	Esrrg	Dtna
Myl3	Etnk1	Dtnb
Myl4	Ets2	Dtnbos
Mylk4	Etv1	Dusp2
Mymk	Eva1c	Dynlt1a
Myo16	Evpl	Dynlt1f
Myo18b	Exph5	E230025N22Rik
Myoc	Ext1	E230029C05Rik
Mypn	Extl3	E2f7
Nalcn	Eya1	Ebf1
Necab2	F3	Ebf3
Nefh	Faah	Ecel1
Nefm	Faap100	Ecrg4
Negr1	Fabp1	Ecscr
Nell1	Fabp2	Ect2l
Ngp	Fabp9	Edar
Nid1	Fam102a	Edn1
Nkain1	Fam129b	Edn2
Nkain2	Fam135b	Efcab10
Nmnat2	Fam160b2	Efcab3
Nms	Fam168a	Efcab6
Nmur2	Fam171a1	Efemp2
Nos1	Fam177a	Efhd1
Npas1	Fam183b	Efr3b
Nphs1	Fam199x	Efs
Npl	Fam20a	Egfl8
Npm2	Fam214b	Ehbp1
Npw	Fam227a	Ehd2
Npy	Fam234a	Ehd3
Nrxn2	Fam3b	Ehmt2
Nrxn3	Fam43a	Eif2ak3
Ntm	Fam53b	Eif4ebp2
Ntrk1	Fam83e	Elavl2
Nts	Fam83h	Elf4
Nusap1	Fam91a1	Elf5
Nwd2	Fap	Eln
Oas1c	Farp1	Elovl2
Oas1d	Fat3	Emid1
Oas1e	Fbp2	Eml1
Oaz3	Fbxl19	Emp1
Obp2a	Fbxl3	Emsy
Oca2	Fbxw4	Emx1
Ocm	Fcgrt	Enpep
Olah	Fech	Enpp2
Olfm1	Fgfbp1	Eogt
Olfm2	Fgr	Epas1
Olfr889	Fhdc1	Epb41
Olfr920	Fhl2	Epb41l1
Omt2a	Flrt3	Epdr1
Omt2b	Fos	Epgn
Oosp1	Fosb	Epha7
Opcml	Fosl2	Ephb2
Otoa	Foxe1	Ephb6
Otof	Foxo3	Erbb4
Otog	Foxp1	Ercc2
Otud7a	Frat2	Ergic1
P2rx5	Frk	Esyt1
P2ry14	Frmd4a	Ets1
Pabpc4	Frmd4b	Exd2
Pah	Frmd6	Exoc6
Pax7	Frmpd4	Exoc6b
Pcdh10	Frrs1	Extl3
Pclaf	Fto	Eya1
Pcp2	Fut2	F10
Pcp4	Fxyd3	F2r
Pcsk2	Fxyd6	Fads2
Pde6h	Fyb	Fam129a
Pdgfrl	Fyn	Fam155a
Pdzph1	Fzd3	Fam168a
Pgc	Fzd7	Fam169b
Pgpep1l	G2e3	Fam171a1
Phldb1	Gab1	Fam189b
Piezo2	Gabrp	Fam25c
Pik3cd	Gadl1	Fam92b
Piwil2	Gal3st1	Fanca
Pla2g1b	Galnt14	Fank1
Pla2g4d	Galnt6	Far2
Pla2g5	Gan	Fat2
Platr15	Garem1	Fbf1
Plcb1	Gas1	Fbln1
Pld5	Gatad2a	Fbn1
Plp1	Gbp2	Fbp1
Plpp4	Gc	Fbxl19
Pnpla7	Gclc	Fbxo34
Poc1a	Gcnt2	Fbxw11
Pole	Gfi1b	Fbxw4
Pou1f1	Gfod2	Fcho1
Pou2f2	Ggt6	Fchsd1
Pou4f1	Ghr	Fcor
Pou5f1	Gimd1	Fem1c
Ppbp	Git1	Fer1l6
Ppp1r1c	Git2	Fez1
Prdm16	Gjb3	Ffar2
Prg4	Gk	Ffar4
Prkcb	Glis3	Fgd1
Prkcg	Gm10069	Fgf12
Prkg1	Gm10138	Fgf15
Prlh	Gm10522	Fgfr2
Prm1	Gm11944	Fgfr3
Proca1	Gm11992	Fhl1
Prr9	Gm12153	Fhod3
Prss28	Gm12296	Firre
Prss29	Gm12349	Fkbp11
Prss34	Gm12446	Fkbp9
Prtn3	Gm12606	Flna
Psg17	Gm12968	Flrt1
Psg22	Gm13052	Flrt2
Ptpn5	Gm13203	Flt1
Pxdn	Gm13481	Flvcr2
Pygm	Gm15478	Fmnl1
Rab39	Gm15657	Fmo1
Radil	Gm15675	Fn1
Ralyl	Gm16083	Fndc10
Rarres1	Gm16136	Fndc5
Rarres2	Gm1673	Fnip2
Rasd2	Gm19510	Focad
Rasgrp2	Gm19935	Folr1
Rbfox3	Gm20139	Fosl1
Rbp7	Gm20186	Foxc1
Rbpms2	Gm20559	Foxd2os
Rcan2	Gm20621	Foxk2
Rcvrn	Gm2447	Foxo4
Reg4	Gm26542	Fras1
Retnla	Gm26688	Frmd4a
Retnlb	Gm28040	Frmd5
Rhcg	Gm29266	Frmpd1
Rhd	Gm2a	Frs2
Rhox12	Gm32031	Fst
Rimklb	Gm3336	Fstl1
Ripor2	Gm33680	Furin
Rlbp1	Gm33782	Fxyd4
Rln3	Gm34006	Fxyd6
Rnase2a	Gm3776	Gabarapl1
Robo3	Gm37800	Gabrb3
Rph3a	Gm38563	Gadl1
Rspo1	Gm38910	Galc
Rspo3	Gm40348	Galns
Rtn1	Gm41715	Galnt10
S100a7a	Gm44546	Galnt13
S100a8	Gm45076	Galnt14
S100a9	Gm48742	Gap43
Sapcd1	Gm49417	Gast
Scgn	Gm49504	Gata3
Scn7a	Gm4952	Gata4
Scube1	Gm49890	Gbp3
Sept12	Gm49965	Gbp5
Sept4	Gm50061	Gbp7
Serpina11	Gm50069	Gchfr
Serpinb13	Gm5431	Gcnt7
Serpinb3b	Gm5662	Gfi1b
Serpinb3c	Gm5930	Gfpt2
Serpinb9b	Gm609	Ggnbp1
Sftpb	Gm7534	Ghr
Sftpc	Gm8113	Ghrl
Sgcd	Gm867	Gkn1
Sh3bgr	Gm94	Gkn2
Sh3gl2	Gm9926	Gldc
Skida1	Gmds	Gli2
Slc11a1	Gna14	Glis1
Slc12a3	Gnai1	Gls
Slc12a5	Gnaq	Glul
Slc14a2	Gnasas1	Gm10138
Slc18a2	Gne	Gm10432
Slc19a1	Gng13	Gm10522
Slc22a1	Gp2	Gm10639
Slc24a1	Gpat3	Gm11290
Slc24a5	Gpd2	Gm11361
Slc29a4	Gpr137b	Gm11639
Slc2a3	Gpr137c	Gm11808
Slc45a2	Gpr39	Gm11837
Slc51a	Gpr55	Gm11944
Slc5a11	Gprc5b	Gm12153
Slc6a11	Gprc5c	Gm12184
Slc6a13	Gprin3	Gm12185
Slc6a15	Gpt	Gm12446
Slc6a17	Gpx1	Gm12589
Slc6a2	Gpx2	Gm12724
Slc6a5	Gpx8	Gm12840
Slc7a5	Gramd2	Gm12981
Slit3	Grhl1	Gm13008
Smco2	Grhl2	Gm13052
Smr3a	Grk3	Gm13684
Snorc	Grk6	Gm13832
Sntg2	Gsap	Gm14064
Sohlh1	Gsdma	Gm14137
Sost	Gsn	Gm14164
Sox6	Gss	Gm14820
Speer4d	Gsta1	Gm15446
Speer4e	Gsta2	Gm15478
Spi1	Gsta4	Gm15563
Spink10	Gsto1	Gm15614
Spink13	Gtf2ird1	Gm15738
Spink2	Guca2a	Gm15759
Spink7	Guca2b	Gm15848
Spp1	H6pd	Gm16196
Spp2	Hap1	Gm16565
Sprr2i	Hcar2	Gm16573
Sprr2k	Hck	Gm16599
Sprr3	Hdac4	Gm16833
Stc1	Hdac5	Gm17178
Stk32b	Heatr5a	Gm17830
Svop	Hebp2	Gm19409
Svs4	Heca	Gm19684
Tac2	Heg1	Gm2000
Taf4b	Hepacam	Gm20139
Tbx20	Hepacam2	Gm20300
Tbxas1	Heph	Gm20470
Tectb	Hes1	Gm20621
Tfap2b	Hexim1	Gm2447
Th	Hgfac	Gm26542
Theg	Hic2	Gm2694
Thsd7b	Hid1	Gm28403
Tiam2	Hip1	Gm28875
Tln2	Hip1r	Gm29018
Tmem132b	Hipk1	Gm29570
Tmem132c	Hist1h4h	Gm29865
Tmem151b	Hist2h2aa1	Gm30054
Tmem213	Hist2h2be	Gm31135
Tmem255b	Hist2h3c1	Gm31522
Tmem45a2	Hist2h3c2	Gm32031
Tmem63c	Hivep2	Gm32647
Tmprss6	Hk1	Gm32884
Tmprss9	Hnf4a	Gm32926
Tmsb15a	Hnrnpa0	Gm34455
Tnfrsf13c	Homer2	Gm35188
Tnn	Hopx	Gm35248
Tnnc1	Hotairm1	Gm35572
Tnni1	Hp	Gm36279
Tnnt3	Hpgd	Gm36283
Tnr	Hr	Gm37640
Tns1	Hs3st1	Gm38563
Tnxb	Hs6st2	Gm38948
Tpsab1	Hsbp1l1	Gm39459
Tpsb2	Hsd17b11	Gm41409
Tpsg1	Hsd17b2	Gm41609
Trhr	Hsd17b6	Gm4258
Trim66	Hsh2d	Gm43713
Trpc6	Hspb1	Gm43813
Tshr	Htr1b	Gm44148
Ttbk1	Ick	Gm44546
Ttc23l	Id1	Gm44710
Ttk	Id2	Gm44756
Ttll6	Idh1	Gm45435
Tubb4a	Ids	Gm47101
Tyrobp	Ier3	Gm47371
Uncx	Iffo2	Gm48678
Upk3b	Ifi202b	Gm49087
Ush1c	Ifi27l2a	Gm49164
Uts2	Ifi27l2b	Gm49504
Vax2os	Ifi44	Gm4952
Vwa5b1	Ifih1	Gm49774
Vwce	Ifit1bl1	Gm49961
Wap	Ifit3	Gm49965
Wdfy4	Ifit3b	Gm50061
Wfdc1	Ifitm1	Gm5441
Wfdc12	Ifnlr1	Gm5662
Wnt2	Igdcc3	Gm6619
Wnt8b	Igf1	Gm7030
Wnt9a	Igf2bp2	Gm7534
Xcl1	Igfbp5	Gm8797
Zan	Igsf5	Gm973
Zdhhc19	Ikzf2	Gmpr
Zdhhc2	Ikzf3	Gna14
Zfp423	Il17rb	Gnai1
Zp3	Il17rc	Gnai3
	Il1f6	Gnasas1
	Il1f9	Gnb1l
	Il25	Gng11
	Il6st	Gng13
	Immp2l	Gng4
	Inafm1	Gnptab
	Inafm2	Golim4
	Inava	Gp9
	Inpp5f	Gpam
	Ints6l	Gpat3
	Ipmk	Gpatch2l
	Iqce	Gpc6
	Iqgap2	Gpha2
	Irf2bp2	Gpld1
	Irf2bpl	Gpm6b
	Irf6	Gpr137c
	Irf7	Gpr27
	Irf9	Gprc5b
	Irgm1	Gprc5c
	Irgm2	Gpsm2
	Irs1	Gpx3
	Irs2	Grap2
	Isg15	Grb14
	Isoc1	Grid1
	Ist1	Grid2
	Itk	Grin2a
	Itpkc	Grin2b
	Itpr2	Grin3a
	Itprid1	Grip1
	Itprid2	Grk6
	Itprip	Grm8
	Itpripl1	Grp
	Ivl	Gsdmc2
	Jag1	Gstm1
	Jag2	Gstm2
	Jup	Gstm5
	Kat2b	Gstm6
	Kat6b	Gstt2
	Kcnb2	Gstt4
	Kcnd3	Gucy1b2
	Kcnh2	H19
	Kcnh8	H1fx
	Kcnip2	H2-Q1
	Kcnj16	H2-Q10
	Kcnj2	H2-T22
	Kcnk5	Habp4
	Kcnq1	Hacd1
	Kcnq4	Hace1
	Kctd1	Hamp2
	Kctd12	Hap1
	Kdm6b	Hc
	Kdm7a	Hdac4
	Kif16b	Hdgfl3
	Kif1c	Hdhd5
	Kirrel	Heatr3
	Kiz	Hecw2
	Klf13	Hells
	Klf3	Herc3
	Klf4	Heyl
	Klf5	Hgfac
	Klhl25	Hgsnat
	Klk1	Hic2
	Klk13	Hid1
	Klk1b16	Hip1
	Kremen1	Hipk2
	Krt1	Hist2h2be
	Krt10	Hist3h2ba
	Krt15	Hist4h4
	Krt16	Hkdc1
	Krt19	Hmcn1
	Krt23	Hmga1
	Krt5	Hmgcll1
	Krt6a	Hmgcs2
	Krt77	Hnmt
	Krt78	Hotairm1
	Krt80	Hoxb13
	Krt84	Hoxc8
	Krtdap	Hoxc9
	Kyat1	Hpd
	L1cam	Hpx
	L3mbtl3	Hrh1
	Lamb3	Hs1bp3
	Laptm4b	Hs3st6
	Lats2	Hs6st1
	Lbp	Hs6st2
	Lcn2	Hspa12a
	Ldb1	Hspa1a
	Ldb3	Htr1b
	Ldlr	Htr2c
	Ldlrad4	Htra3
	Lgals3bp	Hydin
	Lgals4	Id3
	Lgals7	Ifit2
	Lifr	Igdcc3
	Limd2	Igdcc4
	Limk2	Igf2bp3
	Lipe	Igfbp2
	Lipk	Igfbp3
	Lipm	Igfbp6
	Lmbr1	Igfbp7
	Lmo1	Igsf23
	Lmo2	Igsf9b
	Lmo4	Iigp1
	Lmo7	Il12rb2
	Lmtk2	Il17rb
	Lncenc1	Il17re
	Lpcat4	Il1f10
	Lratd1	Il1rap
	Lratd2	Il25
	Lrp12	Il2rb
	Lrp5	Il33
	Lrrc17	Il34
	Lrrc36	Il5ra
	Lrrc6	Il9
	Lrrc75a	Impad1
	Lrrc8a	Inha
	Lrrc8d	Inpp4b
	Ltbr	Inpp5e
	Ltc4s	Ins2
	Ltf	Insig1
	Ly6d	Insyn1
	Ly6g6c	Ints2
	Ly6g6d	Ints3
	Ly6g6e	Ints7
	Ly6g6f	Ipo9
	Lynx1	Iqca
	Lypd1	Irf9
	Lypd2	Irs2
	Lypd3	Isca1
	Lzts3	Isl1
	Mab21l3	Islr2
	Mafk	Isoc1
	Mal2	Itga2b
	Mall	Itga5
	Malrd1	Itga7
	Maml2	Itga9
	Maml3	Itgae
	Man1a	Itgal
	Man1a2	Itgam
	Man2a1	Itgb8
	Map2	Itk
	Map3k11	Itm2a
	Map3k3	Itpka
	Map4k5	Itpr1
	Mapk10	Itpr2
	Mapk14	Itprid1
	Mapk3	Iyd
	Mapk6	Jakmip1
	Mapkapk2	Josd1
	March3	Jpx
	Mark1	Jun
	Mark2	Kalrn
	Mark4	Kank2
	Matn4	Kat14
	Mavs	Katnal2
	Mbd2	Kcnd2
	Mbd6	Kcne1l
	Mcc	Kcnh1
	Mcidas	Kcnh2
	Mctp1	Kcnip1
	Mctp2	Kcnip2
	Mecom	Kcnk1
	Mef2d	Kcnk16
	Meig1	Kcnk3
	Meis1	Kcnmb1
	Met	Kcnn1
	Mex3b	Kcnq1
	Mfn2	Kcnq3
	Mfsd6	Kcnq4
	Mgam	Kcnq5
	Mgat3	Kctd16
	Mgat5	Kctd3
	Mgat5b	Kctd8
	Mgp	Khdc3
	Midn	Khdrbs3
	Mill1	Khsrp
	Mindy1	Kidins220
	Mir100hg	Kif11
	Mir205hg	Kif12
	Misp	Kif24
	Mitd1	Kif5a
	Mllt3	Kirrel3
	Mlph	Kiz
	Mlxipl	Klc2
	Mmgt2	Klf10
	Mmp15	Klhdc10
	Mmp28	Klhl13
	Mmp7	Klhl42
	Morn3	Klk10
	Mppe1	Klk14
	Mpped2	Klk1b1
	Mpzl2	Klk1b21
	Mpzl3	Klk1b22
	Ms4a10	Klk1b3
	Ms4a18	Klk1b4
	Ms4a8a	Klk1b5
	Msl1	Klk1b8
	Mturn	Klk1b9
	Mtus1	Klk5
	Muc13	Klk8
	Muc15	Kmt2d
	Muc3	Kng2
	Mxi1	Knl1
	Myadm	Kntc1
	Mycl	Krt13
	Myh14	Krt14
	Myl9	Krt2
	Myo10	Krt36
	Myo15b	Krt4
	Myo19	Krt42
	Myo1b	Krt73
	Myo1d	Krt83
	Myo5b	Krt87
	Myo5c	Krt9
	Myo7b	Ksr2
	Myrfl	Lamc2
	N4bp1	Lap3
	Naaladl2	Larp1
	Nadk2	Lat
	Naip1	Lbr
	Naip6	Lce3a
	Nav2	Lce3b
	Nav3	Lce3c
	Nbeal2	Lce3d
	Nck2	Lcn10
	Ncoa7	Lcp2
	Ndel1	Ldb1
	Ndrg1	Ldlrad1
	Ndst1	Lemd3
	Neat1	Leng8
	Nectin2	Lfng
	Nedd4l	Lgals1
	Nek2	Lgals2
	Nek5	Lgals3
	Nek7	Lhfpl2
	Neu3	Lif
	Neurl1a	Limd1
	Neurl1b	Limd2
	Neurl3	Limk1
	Nfat5	Lin52
	Nfatc1	Lingo2
	Nfib	Llgl1
	Nfkbiz	Lman1l
	Nhlrc2	Lman2l
	Nhs	Lmbr1
	Nin	Lmnb1
	Nipal2	Lmnb2
	Nipal3	Lmo1
	Nkd1	Lmo2
	Nlrp6	Lmtk2
	Nlrx1	Lncenc1
	Noct	Lncppara
	Nos1ap	Lnx1
	Notch3	Lor
	Nr1d2	Lpcat1
	Nr3c2	Lrch2
	Nr6a1	Lrguk
	Nrarp	Lrp5
	Nrbp2	Lrrc19
	Nrg4	Lrrc20
	Nrgn	Lrrc23
	Nrip1	Lrrc31
	Nrp2	Lrrc34
	Nt5dc3	Lrrc3b
	Ntn4	Lrrc4
	Nup205	Lst1
	Nup62cl	Ltbp1
	Oas1g	Ltbp3
	Oas2	Ltbp4
	Oas3	Lurap1l
	Oasl1	Ly6c1
	Oasl2	Ly6g6f
	Obsl1	Ly6m
	Ocrl	Lyg1
	Odf3b	Lysmd2
	Oga	Lzts1
	Oit1	Lzts3
	Onecut2	Macc1
	Ophn1	Macrod1
	Optn	Mafb
	Orm1	Mak
	Osbpl3	Mal
	Osbpl5	Malat1
	Osbpl6	Man1c1
	Osgin1	Maob
	Osmr	Map11
	Oxct1	Map3k12
	Oxr1	Map3k20
	P2rx2	Map3k3
	P3h4	Map3k6
	P4ha3	Map3k7cl
	Pacs2	Map6
	Padi1	Mapk10
	Pafah2	Mapk11
	Pak1	Mapk8ip1
	Paqr5	Mapt
	Paqr8	March1
	Pard3	March11
	Pard6g	Mast2
	Parp12	Mast4
	Parp14	Matn4
	Parp6	Maz
	Parp9	Mb
	Patj	Mboat2
	Pawr	Mcm5
	Pbx1	Mcpt4
	Pcdh1	Mctp1
	Pcdh19	Mdga2
	Pcdh20	Me2
	Pcolce	Mef2c
	Pcsk5	Megf8
	Pcyox1	Meltf
	Pde2a	Mesp1
	Pde3b	Mettl24
	Pde7a	Mettl7b
	Pdgfc	Mex3c
	Pdlim5	Mfn2
	Pdxk	Mfsd13b
	Pdzk1	Mfsd14a
	Pdzk1ip1	Mfsd14b
	Peg13	Mfsd2a
	Peli1	Mfsd7a
	Per2	Miat
	Perp	Mib1
	Pfkfb2	Mib2
	Pfkfb4	Mical1
	Pgap1	Mical3
	Pglyrp1	Mid1
	Pglyrp4	Miga2
	Pgm2	Milr1
	Pgm2l1	Mir99ahg
	Phactr2	Mirg
	Pheta1	Mirt1
	Phf11d	Mitf
	Phf6	Mlf1
	Phf8	Mlxip
	Phldb2	Mmd
	Picalm	Mme
	Pigr	Mmgt2
	Pik3ap1	Mmp2
	Pik3c2b	Mob1b
	Pik3cg	Mocs1
	Pik3ip1	Mon1a
	Pik3r3	Morrbid
	Pik3r5	Mpzl1
	Pklr	Mrln
	Pkp1	Mroh2a
	Pkp4	Mroh3
	Pla2g2e	Mroh7
	Pla2g2f	Mrtfa
	Plac8	Msantd2
	Plagl2	Msh4
	Plbd1	Msl2
	Plcb2	Msmo1
	Plcb3	Msrb2
	Plcg1	Msx1
	Plcg2	mt-Atp8
	Plch1	mt-Nd6
	Pld2	Mtmr1
	Plekha6	Mtmr3
	Plekha7	Mtmr7
	Plekhb2	Mtr
	Plekhg5	Mtss2
	Plekhg6	Mturn
	Plekhm1	Muc2
	Plet1	Muc5ac
	Plk2	Mucl2
	Plpp1	Mup6
	Plpp2	Mvb12b
	Pls1	Myb
	Pls3	Mybl2
	Plxdc2	Myef2
	Plxna1	Myh10
	Plxna2	Myh3
	Plxnb1	Myh9
	Plxnb2	Myl10
	Pmaip1	Myl4
	Pnpla1	Mylk
	Pnpla3	Myo1a
	Pnpla6	Myo1c
	Pof1b	Myof
	Por	Mypn
	Pot1a	Myrip
	Pou2f3	Myt1l
	Pou6f1	Naa40
	Ppargc1a	Nab1
	Ppargc1b	Nacad
	Ppfibp2	Nat8
	Ppl	Natd1
	Ppp1r12b	Nav1
	Ppp1r13l	Nav2
	Ppp1r37	Nav3
	Ppp1r3b	Ncald
	Ppp2cb	Ncam2
	Ppp2r2b	Nckap1
	Ppp6r1	Nckap5
	Prap1	Ncs1
	Prdm1	Ndc1
	Prkar2a	Ndc80
	Prkce	Ndel1
	Prom1	Ndrg3
	Prom2	Ndrg4
	Proser2	Ndufa3
	Prox1	Ndufaf6
	Prr12	Necab1
	Prr15	Necap1
	Prrc2b	Nedd4l
	Prss22	Nefh
	Prss27	Nefl
	Prss32	Nek10
	Psapl1	Nek11
	Psen1	Nell2
	Psg25	Nes
	Pstpip1	Nexmif
	Ptbp3	Nexn
	Ptgfrn	Nf2
	Pthlh	Nfatc1
	Ptk7	Nfix
	Ptpn12	Ngb
	Ptpn18	Ngef
	Ptprc	Ngfr
	Ptprf	Nhej1
	Ptprh	Nhsl2
	Ptprj	Nid2
	Pvr	Nim1k
	Pxdc1	Nipal3
	Qsox1	Nkain4
	Rab11fip5	Nkd1
	Rab27a	Nln
	Rab27b	Nlrp4e
	Rab31	Nmt1
	Rab38	Nol4l
	Rab3d	Nos1
	Rab40c	Notch2
	Rai1	Nox1
	Rai14	Noxa1
	Ralbp1	Npas1
	Ralgps2	Npas3
	Rapgefl1	Nphp1
	Raph1	Nphp4
	Rarg	Nphs1
	Rasgrf2	Nppa
	Rassf10	Nptn
	Rassf6	Nr4a1
	Rbm15b	Nr4a2
	Rbp1	Nr4a3
	Rbp2	Nrep
	Rcbtb1	Nrg2
	Rcn1	Nrg4
	Rdh12	Nrl
	Rdh7	Nsmf
	Reep6	Nsun4
	Reg1	Ntn1
	Reg3g	Ntrk3
	Rfx1	Nts
	Rfx3	Nudcd3
	Rgl2	Nufip2
	Rgma	Nup205
	Rgs12	Nutf2-ps1
	Rgs22	Oas1a
	Rgs4	Oas1c
	Rhbg	Oas1h
	Rhou	Oaz3
	Rhov	Oga
	Rhpn2	Olfm2
	Riiad1	Olfr56
	Rmnd5a	Olfr655
	Rnase1	Olfr920
	Rnase4	Orm2
	Rnd3	Osbp
	Rnf103	Ost4
	Rnf122	Otud4
	Rnf128	Otud7a
	Rnf130	Ovol2
	Rnf169	Oxt
	Rnpepl1	P2rx1
	Robo2	P2rx5
	Rorb	P2rx7
	Rps6ka1	Pacs1
	Rps6ka5	Padi1
	Rptn	Padi2
	Rptoros	Padi4
	Rras2	Pag1
	Rsph1	Paip2b
	Rtp4	Pak4
	Runx1	Pak6
	Rxra	Pakap
	S1pr3	Pald1
	Saa1	Palld
	Saa3	Palm
	Samd9l	Pan3
	Sash1	Pank1
	Sbk1	Pank3
	Sbsn	Pard6b
	Scai	Parp10
	Scamp1	Parp16
	Scamp5	Parp6
	Scara3	Parvb
	Scarb2	Patj
	Scd1	Pax2
	Scd2	Pax3
	Scel	Pax7
	Scgb1a1	Pbk
	Scgb3a2	Pbx4
	Scml4	Pcbp3
	Scn1b	Pcdh17
	Scn3b	Pcdh20
	Scn4b	Pcgf2
	Scnn1a	Pcgf3
	Scrib	Pdcd11
	Scx	Pde11a
	Sdc1	Pde2a
	Sdc4	Pde8a
	Sdcbp2	Pde9a
	Sdr16c6	Pdgfb
	Sdr9c7	Pdxdc1
	Sec14l4	Pdzrn3
	Sec22c	Peli2
	Sectm1a	Penk
	Sectm1b	Pex5l
	Selenoi	Pf4
	Selenom	Pga5
	Selenop	Pgam2
	Sema3a	Pgf
	Sema3c	Pgghg
	Sema3d	Pgm2
	Sema3e	Pgm2l1
	Sema3f	Pgm5
	Sema4a	Phactr1
	Sema4g	Phactr2
	Sema5a	Phf12
	Sema6c	Phf2
	Serpina10	Phf6
	Serpinb11	Phkg1
	Serpinb5	Phlda1
	Serpinb8	Phldb3
	Sertad4	Phtf2
	Setbp1	Pi16
	Setd7	Pi4kb
	Sfn	Picalm
	Sftpd	Pik3cg
	Sfxn3	Pik3r5
	Sgcz	Pinx1
	Sgk1	Pip4k2c
	Sgms1	Pira2
	Sgms2	Pirb
	Sgpp2	Pitpnm2
	Sgsm2	Pitpnm3
	Sgsm3	Pkd1l2
	Sh2d6	Pkd2
	Sh2d7	Pkhd1
	Sh3bp2	Pknox2
	Sh3d19	Pla2g10
	Sh3rf2	Pla2g2d
	Shroom3	Pla2g3
	Sidt1	Pla2g4c
	Siglecf	Pla2g5
	Sipa1l3	Pla2g7
	Sirpa	Pla2r1
	Skap2	Plac1
	Ski	Platr16
	Skint3	Plaur
	Skint6	Plcb2
	Slamf9	Plcg2
	Slc11a2	Plch2
	Slc12a2	Plcl1
	Slc12a7	Plekhm2
	Slc13a2	Plod2
	Slc15a1	Plscr2
	Slc1a4	Plvap
	Slc22a18	Plxdc1
	Slc25a25	Poc1a
	Slc25a39	Pofut2
	Slc27a1	Pogk
	Slc27a3	Polr1a
	Slc27a4	Polr2l
	Slc28a3	Polrmt
	Slc30a1	Pot1a
	Slc30a4	Pou6f1
	Slc34a2	Ppard
	Slc35a3	Ppef2
	Slc35e4	Ppif
	Slc35f5	Ppil6
	Slc35f6	Ppm1b
	Slc35g1	Ppm1e
	Slc36a1	Ppp1r16a
	Slc39a4	Ppp1r1b
	Slc39a9	Ppp1r1c
	Slc3a1	Ppp1r32
	Slc40a1	Ppp1r37
	Slc43a2	Ppp1r9a
	Slc44a1	Ppp1r9b
	Slc44a2	Ppp2r1b
	Slc44a4	Ppp2r3a
	Slc45a4	Ppp3cc
	Slc46a1	Ppp3r1
	Slc46a3	Ppp4r1
	Slc4a7	Pptc7
	Slc51b	Ppy
	Slc52a3	Pqlc1
	Slc5a1	Prdm4
	Slc5a9	Prdm5
	Slc6a8	Prdm8
	Slc7a2	Prickle1
	Slc9a9	Prkaa2
	Slco1a6	Prkar1b
	Slco3a1	Prkar2b
	Slco4a1	Prkcq
	Slfn2	Prkd2
	Slfn5	Prm1
	Slfn8	Prmt3
	Slfn9	Prok2
	Slit2	Prr12
	Slitrk6	Prr16
	Slurp1	Prr5l
	Smagp	Prss2
	Smim5	Prtn3
	Smim6	Psat1
	Smtn	Psca
	Smurf2	Psg17
	Smyd5	Psg22
	Snhg11	Psg27
	Snhg18	Psmb11
	Sntb1	Ptbp2
	Sntb2	Ptch1
	Sobp	Ptcra
	Socs3	Ptgds
	Socs5	Ptgr1
	Sorbs2	Pth
	Sord	Ptk2
	Sort1	Ptk7
	Sos1	Ptn
	Sox4	Ptprc
	Sox8	Ptprd
	Sox9	Ptpre
	Spaca9	Ptprg
	Spata13	Ptprm
	Spata33	Ptprs
	Spats2l	Ptpru
	Spef1	Pum1
	Spindoc	Pxn
	Spink1	Pxylp1
	Spink12	Pygb
	Spink4	Pygo1
	Spink5	Pyy
	Spire2	Qk
	Spns2	Qprt
	Spred2	Qser1
	Sprr2a3	R3hdml
	Sprr2d	Rab11fip1
	Spsb1	Rab11fip3
	Sptan1	Rab17
	Sptbn1	Rab36
	Sptbn2	Rab37
	Sptssb	Rab39
	Srd5a1	Rab3b
	Srebf1	Rad51ap1
	Srgap2	Radx
	Srpx2	Ramp1
	Ssbp2	Ramp2
	Ssbp3	Ranbp10
	Ssx2ip	Rapgef4
	St18	Rarb
	St3gal1	Rarres2
	St3gal2	Rasal1
	St3gal4	Rasd2
	St6galnac6	Rasl11a
	St8sia6	Rassf5
	Stag1	Rassf6
	Stard10	Rbm19
	Stard5	Rbm4b
	Stat2	Rbp4
	Stim1	Rbp7
	Stim2	Rbpms2
	Stk38	Rc3h1
	Stom	Rc3h2
	Stxbp5l	Rcan1
	Styk1	Rcbtb1
	Sult1b1	Rd3
	Sult1d1	Rdh16f2
	Sult5a1	Reep1
	Sun2	Reg3a
	Susd6	Reg3b
	Syne2	Rell1
	Synpo	Ren1
	Syt13	Rflnb
	Syt8	Rfx1
	Tacstd2	Rgcc
	Taf5l	Rgl2
	Tagln	Rgn
	Tanc1	Rgp1
	Tanc2	Rgs7bp
	Taok3	Rgs8
	Tbc1d13	Rhbdf1
	Tbc1d2	Rhcg
	Tbc1d9	Rhob
	Tchh	Rhof
	Tcirg1	Rhoh
	Tcp11	Ric1
	Tctex1d4	Rimbp2
	Tctn1	Rims1
	Tead2	Rnaset2a
	Tead3	Rnaset2b
	Teddm3	Rnf122
	Tekt1	Rnf152
	Tekt5	Rnf182
	Tenm4	Rnf24
	Tent4b	Rnf26
	Tet3	Rnf38
	Tex2	Rnpepl1
	Tgfa	Robo1
	Tgfbr2	Robo2
	Tgfbr3	Romo1
	Tgm1	Ror2
	Thbs1	Rorb
	Thra	Rp1
	Tiparp	Rpgrip1
	Tirap	Rpia
	Tjp3	Rpl41
	Tle4	Rps27rt
	Tlr3	Rps28
	Tlr4	Rps29
	Tm4sf1	Rrm2
	Tm4sf20	Rsad2
	Tmc5	Rtn1
	Tmem125	Rtn4ip1
	Tmem132a	Rundc3b
	Tmem140	Runx2
	Tmem150b	Ryr2
	Tmem164	S100b
	Tmem189	Saa2
	Tmem191c	Saa4
	Tmem200a	Samd14
	Tmem212	Sbno2
	Tmem229b	Sbp
	Tmem236	Sbpl
	Tmem245	Scai
	Tmem253	Scap
	Tmem259	Scarb1
	Tmem266	Scfd2
	Tmem268	Scgb3a1
	Tmem30b	Scgn
	Tmem40	Scn7a
	Tmem45a	Sdc2
	Tmem53	Sdc3
	Tmem54	Sec14l3
	Tmem56	Sec16b
	Tmem64	Sec22c
	Tmem65	Sec61a2
	Tmem79	Selenbp1
	Tmprss13	Selenon
	Tnfaip2	Sema3a
	Tnfaip3	Sema4c
	Tnfsf10	Sema5a
	Tnik	Sema6c
	Tnrc18	Senp3
	Tns4	Sept11
	Tob1	Serinc3
	Tob2	Serpinb3a
	Togaram2	Serpinb3c
	Tollip	Serpinb9b
	Tom1	Serpine2
	Tom1l2	Serpinh1
	Tor3a	Sertad2
	Tpbg	Setd1b
	Tpd52	Sfi1
	Tpm1	Sftpa1
	Tppp3	Sftpc
	Tprg	Sfxn3
	Trak1	Sfxn5
	Treh	Sgip1
	Trib1	Sgk2
	Trib2	Sgsh
	Trim12a	Sh2b1
	Trim12c	Sh2d6
	Trim14	Sh2d7
	Trim2	Sh3bgr
	Trim25	Sh3gl1
	Trim29	Sh3gl2
	Trim30a	Sh3pxd2b
	Trim31	Sh3tc1
	Trim40	Shank1
	Trim62	Shcbp1l
	Trim8	Shisa2
	Trp53inp1	Shisa6
	Trp53inp2	Shisa8
	Trp73	Shisal1
	Trpm5	Six2
	Tshz2	Skap1
	Tspan1	Slc10a7
	Tspan15	Slc11a1
	Tspan5	Slc12a5
	Tspan6	Slc12a9
	Tspan7	Slc16a10
	Tspan8	Slc17a4
	Tstd1	Slc19a1
	Ttbk2	Slc1a4
	Ttc36	Slc1a5
	Ttc39c	Slc23a1
	Ttc7	Slc23a2
	Ttc9	Slc25a15
	Tuft1	Slc25a36
	Tut4	Slc25a45
	Twsg1	Slc25a48
	Txndc16	Slc26a9
	Txnip	Slc2a3
	Ube2h	Slc2a9
	Ubn2	Slc30a10
	Ubqln4	Slc35a1
	Ubxn10	Slc35a5
	Uckl1os	Slc35d1
	Ugt2b34	Slc35f1
	Ulk1	Slc35f2
	Unc119b	Slc36a2
	Unc13b	Slc37a2
	Unc45a	Slc38a3
	Unc5b	Slc39a14
	Upp1	Slc39a2
	Usp43	Slc39a8
	Usp6nl	Slc39a9
	Ust	Slc45a3
	Utrn	Slc49a4
	Uvrag	Slc4a3
	Vamp5	Slc6a2
	Vat1	Slc6a20b
	Vav1	Slc8a1
	Vcl	Slc9a1
	Vegfa	Slc9a3r2
	Vil1	Slc9a9
	Vipr1	Slco3a1
	Vnn1	Slco4a1
	Vnn3	Slit2
	Wdfy3	Slitrk6
	Wdr26	Sln
	Wdr63	Slpi
	Wdtc1	Slurp2
	Wfdc17	Smad4
	Wfdc18	Smad5
	Wfdc2	Smad6
	Wipf2	Smad7
	Wnt5a	Smarca1
	Wnt7b	Smco2
	Wscd1	Smco4
	Wwc1	Smim27
	Wwc2	Smim4
	Xaf1	Smo
	Xdh	Smoc2
	Xkrx	Smyd5
	Yap1	Snapc4
	Ybx3	Snca
	Ypel2	Snhg11
	Zbtb42	Snhg8
	Zbtb7b	Snhg9
	Zc3h12a	Sntb1
	Zcchc2	Socs2
	Zdhhc1	Sod3
	Zdhhc5	Soga1
	Zdhhc9	Sorcs1
	Zfhx3	Sorcs2
	Zfhx4	Sos1
	Zfp219	Sost
	Zfp36	Sostdc1
	Zfp36l1	Sowaha
	Zfp395	Sox11
	Zfp532	Sox4
	Zfp598	Sox5
	Zfp608	Sox9
	Zfp609	Sp1
	Zfp618	Sp6
	Zfp703	Spaca3
	Zfp704	Spaca7
	Zfp740	Sparc
	Zfp804b	Spata13
	Zfyve1	Spats2
	Zhx2	Spdef
	Zhx3	Spice1
	Zmynd10	Spindoc
	Znrf3	Spink2
	Zswim5	Spink8
	Zswim6	Spon2
	Zyx	Spp2
		Spred1
		Spred2
		Sprr1b
		Sprr2f
		Sprr2j-ps
		Sptan1
		Sptlc3
		Sptssa
		Srcin1
		Srebf2
		Srpx2
		Ssh3
		Sst
		St18
		St3gal6
		St6gal1
		Stard13
		Stat1
		Stfa3
		Stk38
		Stn1
		Strn4
		Stx2
		Sugct
		Sugp2
		Sult1a1
		Sumf1
		Susd1
		Susd4
		Sv2c
		Svip
		Sycn
		Synrg
		Syt2
		Syt7
		Sytl2
		Sytl3
		T2
		Tac1
		Tada2a
		Taf5l
		Tanc2
		Tango6
		Tbc1d31
		Tbc1d9b
		Tcea3
		Tceal9
		Tcf3
		Tcof1
		Tcp11l1
		Tdg
		Tdrd7
		Tead2
		Tedc1
		Tenm2
		Tenm4
		Tent4a
		Tert
		Tfap2c
		Tff1
		Tff2
		Tff3
		Tgfb1i1
		Tgfbi
		Tgtp2
		Them6
		Themis
		Tiam1
		Timeless
		Timp2
		Tlx1os
		Tm9sf3
		Tmcc2
		Tmem117
		Tmem135
		Tmem151b
		Tmem163
		Tmem191c
		Tmem200a
		Tmem213
		Tmem229a
		Tmem236
		Tmem245
		Tmem250-ps
		Tmem87b
		Tmem97
		Tmigd1
		Tmprss7
		Tmtc1
		Tnfrsf13c
		Tnfrsf19
		Tnfrsf1b
		Tnfrsf21
		Tnfrsf8
		Tnfsf4
		Tnni3
		Tnnt1
		Tnpo2
		Togaram2
		Top2a
		Tor3a
		Tox2
		Tpbg
		Tpbgl
		Tpk1
		Tra2a
		Traf5
		Traip
		Trappc9
		Trbc1
		Trbc2
		Trib2
		Trim12c
		Trio
		Trpm5
		Trps1
		Tsix
		Tslp
		Tspan12
		Tspan2os
		Tspan5
		Tspan6
		Tspan9
		Ttbk2
		Ttc21a
		Ttc27
		Ttc28
		Ttc39b
		Ttk
		Ttll12
		Ttll6
		Tubb6
		Tug1
		Tulp3
		Twnk
		Txndc16
		Txnrd1
		U2af2
		U90926
		Uaca
		Ube2t
		Ubn2
		Ugdh
		Ugt8a
		Uhrf1bp1l
		Ulk3
		Umod
		Unc5b
		Uox
		Upf2
		Upk3a
		Upk3bl
		Uqcr10
		Uqcr11
		Urb1
		Urb2
		Usp40
		Usp50
		Utrn
		Uts2
		Vangl2
		Vash2
		Vasn
		Vav1
		Vax2os
		Vcan
		Vgll2
		Vill
		Vps13b
		Vps26b
		Vsig10l
		Vsig8
		Vsnl1
		Vstm2b
		Vwa5b1
		Vwce
		Wap
		Wdfy1
		Wdr27
		Wfdc1
		Wfdc3
		Wfikkn2
		Wfs1
		Wipi2
		Wls
		Wnk4
		Wnt5a
		Wnt5b
		Wsb1
		Wwox
		Xist
		Xlr5a
		Xpot
		Xrcc5
		Xxylt1
		Yeats2
		Yod1
		Ythdf3
		Ywhag
		Zbtb10
		Zbtb34
		Zbtb8a
		Zc3h12a
		Zc3h12b
		Zc3h7b
		Zc3hav1
		Zcchc14
		Zdhhc2
		Zdhhc20
		Zeb1
		Zfhx3
		Zfhx4
		Zfp217
		Zfp275
		Zfp36l2
		Zfp382
		Zfp385a
		Zfp385b
		Zfp407
		Zfp462
		Zfp503
		Zfp52
		Zfp607a
		Zfp791
		Zfp827
		Zfp872
		Zfpm2
		Znrf2
		Zranb3
		Zswim6
		Zyx
